# Membrane Contact Sites Between Chloroplasts and Pathogen Interface Underpin Plant Focal Immune Responses

**DOI:** 10.1101/2021.10.08.463641

**Authors:** Enoch Lok Him Yuen, Zachary Savage, Vanda Adamkova, Cristina Vuolo, Yuanyang Zhou, Yasin Tumtas, Jessica Lee Erickson, Jennifer Prautsch, Andrada I. Balmez, Johannes Stuttmann, Cian Duggan, Francesco Rivetti, Camilla Molinari, Martin Schattat, Tolga O. Bozkurt

## Abstract

Communication between cellular organelles is essential for mounting effective innate immune responses to eliminate pathogens. In plants, the transport of cellular organelles to pathogen penetration sites and their assembly around the host membrane delineating plant-pathogen interface are well-documented. However, whether organelles associate with these specialized plant-pathogen membrane interfaces and the extent to which this process contributes to immunity remain unknown. Here, we discovered defense-related membrane contact sites (MCS) comprising a membrane tethering complex between chloroplasts and the extrahaustorial membrane (EHM) surrounding the pathogen haustorium. The assembly of this membrane tethering complex relies on the association between the chloroplast outer envelope protein CHLOROPLAST UNUSUAL POSITIONING 1 (CHUP1), and its plasma membrane-associated partner, KINESIN-LIKE PROTEIN FOR ACTIN-BASED CHLOROPLAST MOVEMENT 1 (KAC1). Our biochemical assays revealed that CHUP1 and KAC1 interact, while infection cell biology demonstrated their co-accumulation in foci where chloroplasts contact the EHM. Genetic depletion of CHUP1 or KAC1 reduces the deposition of callose—a cell wall material typically deployed to fortify pathogen penetration resistance—around the haustorium, without affecting other core immune processes. Our findings suggest that the chloroplast-EHM attachment complex positively regulates plant focal immunity, revealing the key components and their potential roles in the targeted deposition of defense components at the pathogen interface. These results advance our understanding of organelle-mediated immune responses and highlight the significance of MCS in plant-pathogen interactions.
