## Supplementary material for "Membrane Contact Sites Between Chloroplasts and Pathogen Interface Underpin Plant Focal Immune Responses": Summary of Statistics

### Sheet: Sheet1
Table S3. Summary of Statistics
Figure	Experiment	Conditions	Normality	F-test p-value (compare to control)	Test	Significance test p-value	Significance	Mean	Median	n number	Unit
1B	CHUP1KO plants increase P. infestans hyphal growth	CHUP1KO	0.2356	/	Mann-Whitney U test	0.000131	***	122.09	99.726	84	infection spots
		FNR	0.001022	/	/	/	/	36.8858	22.4962	84	infection spots
1D	CHUP1KO2 plants increase P. infestans hyphal growth	CHUP1KO2	0.603	/	Mann-Whitney U test	5.97e-07	***	93.1375	96.8352	97	infection spots
		WT	0.004182	/	/	/	/	30.701	25.0212	94	infection spots
3B	CHUP1KO plants reduces callose deposition around P. infestans hasutoria	CHUP1KO	/	/	Fisher's Exact Test	0.03151	*	0.107692	/	130	haustoria
		FNR	/	/	/	/	/	0.204225	/	142	haustoria
4B	Silencing KAC proteins increases P. infestans hyphal growth	RNAi:KAC	0.03262	/	Mann-Whitney U test	1.87e-05	***	57.0629	47.9072	48	infection spots
		RNAi:GUS	0.01294	/	/	/	/	22.1488	21.5428	48	infection spots
4D	Silencing KAC proteins reduces callose deposition around P. infestans haustoria	VIGS:KAC	/	/	Fisher's Exact Test	0.0002273	***	0.156915	/	376	haustoria
		VIGS:EV	/	/	/	/	/	0.285068	/	221	haustoria
Supplementary Figures
S1C	Silencing CHUP1 increases P. infestans hyphal growth	VIGS:CHUP1	0.006719	/	Mann-Whitney U test	0.00335	**	167.698	159.45	192	infection spots
		VIGS:EV	0.01113	/	/	/	/	105.595	96.3667	192	infection spots
S1H	CHUP1KO plants have no impact on chloroplast positioning around haustoria compared to control FNR plants	CHUP1KO	/	/	Fisher's Exact Test	0.4649	ns	0.44375	/	160	haustoria
		FNR	/	/	/	/	/	0.401747	/	229	haustoria
S1J	CHUP1KO plants exhibit a significant increase in perinuclear chloroplast clustering compared to FNR plants	CHUP1KO	/	/	Mann-Whitney U test	9.3347e-17	***	791	717	89	nuclei
		FNR	/	/	/		/	286	241	74	nuclei
S1L	CHUP1KO and FNR plants have no significant difference in chloroplast counts	CHUP1KO	0.834	0.7647	Student's t-test	0.0759	ns	252.556	261	9	micrographs
		FNR	0.1727	/	/	/	/	300.889	279	9	micrographs
S1M	CHUP1KO and FNR plants have no significant difference in chlorophyll concentration	CHUP1KO	0.6384	/	Mann-Whitney U test	0.4	ns	1.6	1.67	3	plants
		FNR	0.03119	/	/	/	/	1.4	1.21	3	plants
S3C	CHUP1KO plants have no impact on MEK2DD-elicited HR	CHUP1KO + MEK2DD	9.738e-10	/	Mann-Whitney U test	0.699	ns	6.88889	7	27	infiltration spots
		FNR + MEK2DD	3.324e-09	/	/	/	/	6.85185	7	27	infiltration spots
		CHUP1KO + EV	na	/	/	/	ns	0	0	27	infiltration spots
		FNR + EV	na	/	/	/	/	0	0	27	infiltration spots
S3E	CHUP1KO plants have no impact on R3a/AVR3a-elicited HR	CHUP1KO - R3a + AVR3a	5.338e-07	/	Mann-Whitney U test	1	ns	3.55556	4	27	infiltration spots
		FNR - R3a + AVR3a	5.338e-07	/	/	/	/	3.55556	4	27	infiltration spots
		CHUP1KO - R3a + EV	na	/	/	/	ns	0	0	27	infiltration spots
		FNR - R3a + EV	na	/	/	/	/	0	0	27	infiltration spots
S3G	CHUP1KO plants have no impact on Rpi-blb2/AVRblb2-elicited HR	CHUP1KO - Rpi-blb2 + AVRblb2	3.324e-09	/	Mann-Whitney U test	0.4	ns	6.85185	7	27	infiltration spots
		FNR - Rpi-blb2 + AVRblb2	2.326e-10	/	/	/	/	6.92593	7	27	infiltration spots
		CHUP1KO - Rpi-blb2 + EV	na	/	/	/	ns	/	0	27	infiltration spots
		FNR - Rpi-blb2 + EV	na	/	/	/	/	/	0	27	infiltration spots
S3I	CHUP1KO plants have no impact on Rx/PVX-CP-elicited HR	CHUP1KO - Rx + CP	3.897e-11	/	Mann-Whitney U test	0.312	ns	6.96296	7	27	infiltration spots
		FNR - Rx + CP	9.738e-10	/	/	/	/	6.88889	7	27	infiltration spots
		CHUP1KO - Rx + EV	na	/	/	/	ns	/	0	27	infiltration spots
		FNR - Rx + EV	na	/	/	/	/	/	0	27	infiltration spots
